# Universal signatures of transposable element compartmentalization across eukaryotic genomes

**DOI:** 10.1101/2023.10.17.562820

**Authors:** Landen Gozashti, Daniel L. Hartl, Russell Corbett-Detig

**Affiliations:** Department of Organismic and Evolutionary Biology, Harvard University, Cambridge, MA, USA; Museum of Comparative Zoology, Harvard University, Cambridge, MA, USA; Department of Biomolecular Engineering, University of California Santa Cruz, Santa Cruz, CA, USA; UC Santa Cruz Genomics Institute, University of California Santa Cruz, Santa Cruz, CA, USA

## Abstract

The evolutionary mechanisms that drive the emergence of genome architecture remain poorly understood but can now be assessed with unprecedented power due to the massive accumulation of genome assemblies spanning phylogenetic diversity ^1,2^. Transposable elements (TEs) are a rich source of large-effect mutations since they directly and indirectly drive genomic structural variation and changes in gene expression ^3^. Here, we demonstrate universal patterns of TE compartmentalization across eukaryotic genomes spanning ∼1.7 billion years of evolution, in which TEs colocalize with gene families under strong predicted selective pressure for dynamic evolution and involved in specific functions. For non-pathogenic species these genes represent families involved in defense, sensory perception and environmental interaction, whereas for pathogenic species, TE-compartmentalized genes are highly enriched for pathogenic functions. Many TE-compartmentalized gene families display signatures of positive selection at the molecular level. Furthermore, TE-compartmentalized genes exhibit an excess of high-frequency alleles for polymorphic TE insertions in fruit fly populations. We postulate that these patterns reflect selection for adaptive TE insertions as well as TE-associated structural variants. This process may drive the emergence of a shared TE-compartmentalized genome architecture across diverse eukaryotic lineages.
