## Supplemental Data 2 for "Universal signatures of transposable element compartmentalization across eukaryotic genomes": GO_presence_summaries_Bigyra_DNA.tsv

lipid metabolic process	1	0	1
cellular lipid metabolic process	1	0	1
membrane lipid metabolic process	1	0	1
sphingolipid metabolic process	0	1	1
dolichol-linked oligosaccharide biosynthetic process	0	1	1
oligosaccharide-lipid intermediate biosynthetic process	0	1	1
nucleobase-containing compound transport	1	0	1
nuclear export	0	1	1
nucleotide-excision repair	0	1	1
carbohydrate metabolic process	1	0	1
phosphate-containing compound metabolic process	0	1	1
organic substance metabolic process	0	1	1
metabolic process	0	1	1
phosphorus metabolic process	0	1	1
negative regulation of nucleic acid-templated transcription	0	1	1
RNA export from nucleus	0	1	1
negative regulation of transcription, DNA-templated	0	1	1
negative regulation of RNA biosynthetic process	0	1	1
negative regulation of RNA metabolic process	0	1	1
negative regulation of nucleobase-containing compound metabolic process	0	1	1
negative regulation of cellular metabolic process	0	1	1
negative regulation of nitrogen compound metabolic process	0	1	1
small molecule metabolic process	0	1	1
glycosylation	0	1	1
macromolecule glycosylation	0	1	1
protein glycosylation	0	1	1
lipid biosynthetic process	0	1	1
RNA transport	0	1	1
establishment of RNA localization	0	1	1
nucleic acid transport	0	1	1
cellular metabolic process	0	1	1
membrane lipid biosynthetic process	0	1	1
sulfur compound biosynthetic process	0	1	1
primary metabolic process	0	1	1
negative regulation of biosynthetic process	0	1	1
negative regulation of cellular macromolecule biosynthetic process	0	1	1
negative regulation of macromolecule biosynthetic process	0	1	1
negative regulation of cellular biosynthetic process	0	1	1
inositol phosphate catabolic process	0	1	1
phosphorylated carbohydrate dephosphorylation	0	1	1
inositol phosphate dephosphorylation	0	1	1
alcohol metabolic process	0	1	1
organic hydroxy compound metabolic process	0	1	1
endosomal transport	0	1	1
polyol metabolic process	0	1	1
phospholipid metabolic process	0	1	1
negative regulation of macromolecule metabolic process	0	1	1
negative regulation of metabolic process	0	1	1
organophosphate metabolic process	0	1	1
phosphatidylinositol dephosphorylation	0	1	1
polyol catabolic process	0	1	1
glycine metabolic process	0	1	1
regulation of hydrolase activity	0	1	1
lipid modification	0	1	1
DNA replication initiation	0	1	1
reproductive process	0	1	1
serine family amino acid metabolic process	0	1	1
alcohol catabolic process	0	1	1
phospholipid dephosphorylation	0	1	1
organic hydroxy compound catabolic process	0	1	1
water-soluble vitamin metabolic process	0	1	1
water-soluble vitamin biosynthetic process	0	1	1
vitamin biosynthetic process	0	1	1
one-carbon metabolic process	0	1	1
vitamin metabolic process	0	1	1
dephosphorylation	0	1	1
RNA biosynthetic process	0	1	1
carbohydrate derivative metabolic process	0	1	1
regulation of nucleic acid-templated transcription	0	1	1
regulation of RNA biosynthetic process	0	1	1
regulation of transcription, DNA-templated	0	1	1
regulation of transcription by RNA polymerase II	0	1	1
NADPH regeneration	0	1	1
protein modification by small protein conjugation	0	1	1
mRNA transport	0	1	1
glucose 6-phosphate metabolic process	0	1	1
pentose-phosphate shunt	0	1	1
cellular carbohydrate metabolic process	0	1	1
sulfur compound metabolic process	0	1	1
inositol phosphate metabolic process	0	1	1
organophosphate catabolic process	0	1	1
NADP metabolic process	0	1	1
phospholipid biosynthetic process	0	1	1
intracellular transport	0	1	1
establishment of localization in cell	0	1	1
cellular protein modification process	0	1	1
tRNA aminoacylation for protein translation	0	1	1
glycerophospholipid metabolic process	0	1	1
protein modification process	0	1	1
tRNA aminoacylation	0	1	1
amino acid activation	0	1	1
aromatic compound biosynthetic process	0	1	1
heterocycle biosynthetic process	0	1	1
organic cyclic compound biosynthetic process	0	1	1
alpha-amino acid catabolic process	0	1	1
cell cycle	0	1	1
glycerolipid metabolic process	0	1	1
regulation of nucleobase-containing compound metabolic process	0	1	1
regulation of RNA metabolic process	0	1	1
organonitrogen compound metabolic process	0	1	1
biological_process	0	1	1
retrograde transport, endosome to Golgi	0	1	1
purine nucleoside diphosphate metabolic process	0	1	1
cytosolic transport	0	1	1
ribonucleoside diphosphate metabolic process	0	1	1
ATP generation from ADP	0	1	1
purine ribonucleoside diphosphate metabolic process	0	1	1
ADP metabolic process	0	1	1
glycolytic process	0	1	1
generation of precursor metabolites and energy	0	1	1
nucleoside diphosphate phosphorylation	0	1	1
nucleotide phosphorylation	0	1	1
ion transport	0	1	1
pyrimidine-containing compound biosynthetic process	0	1	1
protein ubiquitination	0	1	1
negative regulation of molecular function	0	1	1
regulation of transport	0	1	1
vesicle-mediated transport to the plasma membrane	0	1	1
pyridine-containing compound metabolic process	0	1	1
GDP-mannose metabolic process	0	1	1
pyridine nucleotide metabolic process	0	1	1
cellular carbohydrate biosynthetic process	0	1	1
negative regulation of catalytic activity	0	1	1
mRNA cleavage	0	1	1
regulation of localization	0	1	1
retrograde vesicle-mediated transport, Golgi to endoplasmic reticulum	0	1	1
protein lipidation	0	1	1
nicotinamide nucleotide metabolic process	0	1	1
RNA splicing, via transesterification reactions with bulged adenosine as nucleophile	0	1	1
RNA splicing, via transesterification reactions	0	1	1
mRNA splicing, via spliceosome	0	1	1
protein modification by small protein conjugation or removal	0	1	1
organic substance biosynthetic process	0	1	1
organophosphate biosynthetic process	0	1	1
phosphatidylinositol metabolic process	0	1	1
negative regulation of cellular process	0	1	1
cellular biosynthetic process	0	1	1
chromatin organization	0	1	1
nuclear transport	0	1	1
nucleocytoplasmic transport	0	1	1
protein dephosphorylation	0	1	1
phosphorylation	0	1	1
reciprocal meiotic recombination	0	1	1
polyol biosynthetic process	0	1	1
isoprenoid biosynthetic process	0	1	1
alcohol biosynthetic process	0	1	1
organic hydroxy compound biosynthetic process	0	1	1
reciprocal homologous recombination	0	1	1
homologous recombination	0	1	1
TOR signaling	0	1	1
metal ion transport	0	1	1
meiotic cell cycle process	0	1	1
negative regulation of protein metabolic process	0	1	1
negative regulation of cellular protein metabolic process	0	1	1
isoprenoid metabolic process	0	1	1
cytoplasmic translational elongation	0	1	1
carboxylic acid metabolic process	0	1	1
oxoacid metabolic process	0	1	1
organic acid metabolic process	0	1	1
cellular localization	0	1	1
intracellular protein transport	0	1	1
carbohydrate derivative biosynthetic process	0	1	1
D-gluconate metabolic process	0	1	1
glutamine metabolic process	0	1	1
maturation of LSU-rRNA from tricistronic rRNA transcript (SSU-rRNA, 5.8S rRNA, LSU-rRNA)	0	1	1
aldonic acid metabolic process	0	1	1
cation transport	0	1	1
anion transport	0	1	1
biosynthetic process	0	1	1
transcription, DNA-templated	0	1	1
small molecule catabolic process	0	1	1
nucleic acid-templated transcription	0	1	1
negative regulation of biological process	0	1	1
hexose metabolic process	0	1	1
regulation of gene expression	0	1	1
cellular amine metabolic process	0	1	1
amine biosynthetic process	0	1	1
'de novo' IMP biosynthetic process	0	1	1
cellular biogenic amine biosynthetic process	0	1	1
polyamine biosynthetic process	0	1	1
fatty acid biosynthetic process	0	1	1
fatty acid metabolic process	0	1	1
nuclear-transcribed mRNA catabolic process	0	1	1
cellular homeostasis	0	1	1
spliceosomal snRNP assembly	0	1	1
cellular biogenic amine metabolic process	0	1	1
maturation of LSU-rRNA	0	1	1
amine metabolic process	0	1	1
polyamine metabolic process	0	1	1
lipid transport	0	1	1
monosaccharide metabolic process	0	1	1
cellular macromolecule metabolic process	0	1	1
regulation of protein modification process	0	1	1
IMP metabolic process	0	1	1
nucleotide-sugar biosynthetic process	0	1	1
IMP biosynthetic process	0	1	1
nucleobase-containing compound biosynthetic process	0	1	1
monocarboxylic acid metabolic process	0	1	1
cellular protein metabolic process	0	1	1
cellular nitrogen compound biosynthetic process	0	1	1
macromolecule modification	0	1	1
proteolysis involved in cellular protein catabolic process	0	1	1
histone modification	0	1	1
covalent chromatin modification	0	1	1
nucleoside diphosphate metabolic process	0	1	1
pyrimidine-containing compound metabolic process	0	1	1
cellular process	0	1	1
ATP metabolic process	0	1	1
regulation of catalytic activity	0	1	1
regulation of molecular function	0	1	1
protein metabolic process	0	1	1
regulation of cellular macromolecule biosynthetic process	0	1	1
regulation of biosynthetic process	0	1	1
regulation of cellular biosynthetic process	0	1	1
regulation of macromolecule biosynthetic process	0	1	1
DNA recombination	0	1	1
organic substance transport	0	1	1
pyruvate metabolic process	0	1	1
glycerophospholipid biosynthetic process	0	1	1
carbohydrate catabolic process	0	1	1
regulation of nitrogen compound metabolic process	0	1	1
regulation of primary metabolic process	0	1	1
regulation of cellular metabolic process	0	1	1
mRNA metabolic process	0	1	1
glycerolipid biosynthetic process	0	1	1
cellular amino acid metabolic process	0	1	1
cellular amino acid catabolic process	0	1	1
regulation of macromolecule metabolic process	0	1	1
regulation of metabolic process	0	1	1
nitrogen compound metabolic process	0	1	1
protein deubiquitination	0	1	1
protein modification by small protein removal	0	1	1
organic substance catabolic process	0	1	1
protein phosphorylation	0	1	1
nitrogen compound transport	0	1	1
regulation of biological process	0	1	1
biological regulation	0	1	1
modification-dependent macromolecule catabolic process	0	1	1
ubiquitin-dependent protein catabolic process	0	1	1
modification-dependent protein catabolic process	0	1	1
signal transduction	0	1	1
RNA splicing	0	1	1
mRNA processing	0	1	1
cellular response to DNA damage stimulus	0	1	1
tRNA metabolic process	0	1	1
DNA metabolic process	0	1	1
catabolic process	0	1	1
proteolysis	0	1	1
regulation of cellular process	0	1	1
transport	0	1	1
macromolecule biosynthetic process	0	1	1
iron-sulfur cluster assembly	0	1	1
regulation of phosphate metabolic process	0	1	1
alpha-amino acid metabolic process	0	1	1
cell division	0	1	1
mRNA catabolic process	0	1	1
regulation of phosphorus metabolic process	0	1	1
metallo-sulfur cluster assembly	0	1	1
ribonucleoprotein complex assembly	0	1	1
organic acid catabolic process	0	1	1
nucleotide-sugar metabolic process	0	1	1
carboxylic acid catabolic process	0	1	1
homeostatic process	0	1	1
ncRNA processing	0	0	1
rRNA metabolic process	0	0	1
rRNA processing	0	0	1
RNA processing	0	0	1
cellular component biogenesis	0	0	1
ribonucleoprotein complex biogenesis	0	0	1
RNA modification	0	0	1
protein folding	0	0	1
ribosome biogenesis	0	0	1
tRNA modification	0	0	1
cellular component organization or biogenesis	0	0	1
cellular macromolecule localization	0	0	1
cellular protein localization	0	0	1
ncRNA metabolic process	0	0	1
protein catabolic process	0	0	1
protein-containing complex subunit organization	0	0	1
methylation	0	0	1
peptidyl-amino acid modification	0	0	1
RNA metabolic process	0	0	1
cellular component assembly	0	0	1
transmembrane transport	0	0	1
ribose phosphate biosynthetic process	0	0	1
ribonucleotide biosynthetic process	0	0	1
microtubule-based process	0	0	1
chromosome organization	0	0	1
intracellular signal transduction	0	0	1
protein-containing complex assembly	0	0	1
cellular protein-containing complex assembly	0	0	1
tRNA processing	0	0	1
organonitrogen compound catabolic process	0	0	1
nucleic acid metabolic process	0	0	1
double-strand break repair	0	0	1
pyrimidine nucleotide metabolic process	0	0	1
regulation of actin filament-based process	0	0	1
regulation of supramolecular fiber organization	0	0	1
regulation of protein-containing complex assembly	0	0	1
regulation of actin filament polymerization	0	0	1
RNA 3'-end processing	0	0	1
regulation of actin filament organization	0	0	1
regulation of anatomical structure size	0	0	1
protein import into nucleus	0	0	1
regulation of cellular amide metabolic process	0	0	1
posttranscriptional regulation of gene expression	0	0	1
regulation of protein polymerization	0	0	1
regulation of cellular component size	0	0	1
regulation of translation	0	0	1
protein localization to nucleus	0	0	1
regulation of actin polymerization or depolymerization	0	0	1
regulation of actin cytoskeleton organization	0	0	1
regulation of actin filament length	0	0	1
dicarboxylic acid metabolic process	0	0	1
proteasomal protein catabolic process	0	0	1
import into nucleus	0	0	1
regulation of cell cycle	0	0	1
regulation of cellular component biogenesis	0	0	1
regulation of cytoskeleton organization	0	0	1
proteasome-mediated ubiquitin-dependent protein catabolic process	0	0	1
endocytosis	0	0	1
protein localization to membrane	0	0	1
establishment of protein localization to membrane	0	0	1
protein acetylation	0	0	1
monosaccharide biosynthetic process	0	0	1
supramolecular fiber organization	0	0	1
hexose biosynthetic process	0	0	1
gluconeogenesis	0	0	1
mitotic cell cycle process	0	0	1
protein targeting	0	0	1
protein import	0	0	1
regulation of organelle organization	0	0	1
positive regulation of cellular process	0	0	1
protein acylation	0	0	1
cytoskeleton organization	0	0	1
cellular modified amino acid metabolic process	0	0	1
positive regulation of biological process	0	0	1
regulation of cellular component organization	0	0	1
organelle organization	0	0	1
cellular amide metabolic process	0	0	1
cellular nitrogen compound metabolic process	0	0	1
carboxylic acid biosynthetic process	0	0	1
carbohydrate biosynthetic process	0	0	1
organic acid biosynthetic process	0	0	1
regulation of biological quality	0	0	1
purine-containing compound biosynthetic process	0	0	1
protein peptidyl-prolyl isomerization	0	0	1
peptidyl-proline modification	0	0	1
regulation of cellular protein metabolic process	0	0	1
regulation of protein metabolic process	0	0	1
macromolecule methylation	0	0	1
Golgi vesicle transport	0	0	1
establishment of protein localization to organelle	0	0	1
protein localization to organelle	0	0	1
peptide metabolic process	0	0	1
nucleobase-containing compound metabolic process	0	0	1
cellular component organization	0	0	1
protein localization	0	0	1
macromolecule localization	0	0	1
peptide biosynthetic process	0	0	1
amide biosynthetic process	0	0	1
organonitrogen compound biosynthetic process	0	0	1
macromolecule catabolic process	0	0	1
macromolecule metabolic process	0	0	1
cellular catabolic process	0	0	1
heterocycle metabolic process	0	0	1
cellular aromatic compound metabolic process	0	0	1
organic cyclic compound metabolic process	0	0	1
protein transport	0	0	1
establishment of protein localization	0	0	1
translation	0	0	1
positive regulation of supramolecular fiber organization	0	0	1
ribonucleoside monophosphate metabolic process	0	0	1
positive regulation of protein-containing complex assembly	0	0	1
formamide metabolic process	0	0	1
respiratory electron transport chain	0	0	1
regulation of protein kinase activity	0	0	1
tRNA wobble base modification	0	0	1
DNA packaging	0	0	1
nucleobase metabolic process	0	0	1
maintenance of protein location	0	0	1
heterocycle catabolic process	0	0	1
nucleoside phosphate metabolic process	0	0	1
histone acetylation	0	0	1
ribonucleoside bisphosphate biosynthetic process	0	0	1
thioester biosynthetic process	0	0	1
acyl-CoA metabolic process	0	0	1
movement of cell or subcellular component	0	0	1
DNA replication	0	0	1
protein processing	0	0	1
mitochondrial transmembrane transport	0	0	1
positive regulation of cellular component organization	0	0	1
protein targeting to membrane	0	0	1
cellular response to stimulus	0	0	1
organelle assembly	0	0	1
regulation of cyclin-dependent protein serine/threonine kinase activity	0	0	1
purine ribonucleotide metabolic process	0	0	1
ribose phosphate metabolic process	0	0	1
autophagy	0	0	1
microtubule-based movement	0	0	1
double-strand break repair via homologous recombination	0	0	1
protein targeting to ER	0	0	1
regulation of cell communication	0	0	1
maintenance of protein localization in endoplasmic reticulum	0	0	1
regulation of intracellular signal transduction	0	0	1
actin nucleation	0	0	1
nucleoside bisphosphate metabolic process	0	0	1
RNA catabolic process	0	0	1
thioester metabolic process	0	0	1
positive regulation of cellular component biogenesis	0	0	1
tRNA wobble uridine modification	0	0	1
transcription initiation from RNA polymerase II promoter	0	0	1
DNA repair	0	0	1
negative regulation of gene expression	0	0	1
fructose 6-phosphate metabolic process	0	0	1
regulation of signal transduction	0	0	1
alanine metabolic process	0	0	1
establishment of localization	0	0	1
DNA-templated transcription, initiation	0	0	1
ribonucleoside monophosphate biosynthetic process	0	0	1
maintenance of protein localization in organelle	0	0	1
establishment of protein localization to endoplasmic reticulum	0	0	1
purine nucleoside monophosphate metabolic process	0	0	1
peptidyl-lysine modification	0	0	1
chemical homeostasis	0	0	1
purine nucleotide metabolic process	0	0	1
response to abiotic stimulus	0	0	1
RNA phosphodiester bond hydrolysis	0	0	1
translational elongation	0	0	1
response to stress	0	0	1
regulation of kinase activity	0	0	1
L-alanine catabolic process	0	0	1
ribonucleoside bisphosphate metabolic process	0	0	1
cellular amino acid biosynthetic process	0	0	1
phosphatidylinositol biosynthetic process	0	0	1
positive regulation of cytoskeleton organization	0	0	1
Arp2/3 complex-mediated actin nucleation	0	0	1
endoplasmic reticulum to Golgi vesicle-mediated transport	0	0	1
purine nucleoside monophosphate biosynthetic process	0	0	1
vesicle-mediated transport	0	0	1
pyrimidine nucleobase metabolic process	0	0	1
lipid catabolic process	0	0	1
cellular modified amino acid biosynthetic process	0	0	1
positive regulation of protein polymerization	0	0	1
positive regulation of metabolic process	0	0	1
nucleobase-containing small molecule metabolic process	0	0	1
pyruvate family amino acid metabolic process	0	0	1
positive regulation of nitrogen compound metabolic process	0	0	1
nucleoside monophosphate biosynthetic process	0	0	1
nucleobase biosynthetic process	0	0	1
positive regulation of organelle organization	0	0	1
histidine metabolic process	0	0	1
internal protein amino acid acetylation	0	0	1
SRP-dependent cotranslational protein targeting to membrane	0	0	1
protein methylation	0	0	1
maintenance of protein location in cell	0	0	1
localization	0	0	1
tetrahydrofolate metabolic process	0	0	1
cellular response to stress	0	0	1
purine ribonucleoside monophosphate metabolic process	0	0	1
nucleoside monophosphate metabolic process	0	0	1
glucose metabolic process	0	0	1
histidine catabolic process	0	0	1
response to stimulus	0	0	1
cell cycle process	0	0	1
alanine catabolic process	0	0	1
amino sugar metabolic process	0	0	1
vacuolar transport	0	0	1
maintenance of location in cell	0	0	1
regulation of protein serine/threonine kinase activity	0	0	1
actin filament organization	0	0	1
purine ribonucleotide biosynthetic process	0	0	1
N-terminal protein amino acid modification	0	0	1
pyruvate family amino acid catabolic process	0	0	1
tricarboxylic acid cycle	0	0	1
purine nucleoside bisphosphate biosynthetic process	0	0	1
regulation of cyclin-dependent protein kinase activity	0	0	1
histidine catabolic process to glutamate and formamide	0	0	1
pyrimidine nucleoside monophosphate biosynthetic process	0	0	1
recombinational repair	0	0	1
maintenance of location	0	0	1
rRNA modification	0	0	1
small GTPase mediated signal transduction	0	0	1
regulation of protein phosphorylation	0	0	1
microtubule cytoskeleton organization	0	0	1
nucleotide biosynthetic process	0	0	1
cellular macromolecule biosynthetic process	0	0	1
mitochondrial transport	0	0	1
pteridine-containing compound metabolic process	0	0	1
electron transport chain	0	0	1
DNA-dependent DNA replication	0	0	1
polysaccharide metabolic process	0	0	1
nucleic acid phosphodiester bond hydrolysis	0	0	1
oligosaccharide metabolic process	0	0	1
protein localization to endoplasmic reticulum	0	0	1
response to temperature stimulus	0	0	1
nucleoside phosphate biosynthetic process	0	0	1
peptidyl-lysine acetylation	0	0	1
rRNA methylation	0	0	1
process utilizing autophagic mechanism	0	0	1
ribonucleoprotein complex subunit organization	0	0	1
formate metabolic process	0	0	1
nucleobase-containing compound catabolic process	0	0	1
galactose metabolic process	0	0	1
folic acid-containing compound metabolic process	0	0	1
alpha-amino acid biosynthetic process	0	0	1
pyrimidine ribonucleotide biosynthetic process	0	0	1
positive regulation of cellular metabolic process	0	0	1
L-alanine metabolic process	0	0	1
monocarboxylic acid biosynthetic process	0	0	1
glutamine family amino acid metabolic process	0	0	1
mismatch repair	0	0	1
internal peptidyl-lysine acetylation	0	0	1
pyrimidine nucleotide biosynthetic process	0	0	1
protein maturation	0	0	1
histidine catabolic process to glutamate and formate	0	0	1
nucleoside metabolic process	0	0	1
purine ribonucleoside monophosphate biosynthetic process	0	0	1
phosphate ion transport	0	0	1
positive regulation of actin filament polymerization	0	0	1
ribonucleotide metabolic process	0	0	1
regulation of transferase activity	0	0	1
protein alkylation	0	0	1
pyrimidine ribonucleotide metabolic process	0	0	1
purine nucleoside bisphosphate metabolic process	0	0	1
regulation of phosphorylation	0	0	1
purine nucleotide biosynthetic process	0	0	1
positive regulation of macromolecule metabolic process	0	0	1
cellular nitrogen compound catabolic process	0	0	1
regulation of signaling	0	0	1
pyrimidine nucleobase biosynthetic process	0	0	1
protein retention in ER lumen	0	0	1
RNA polyadenylation	0	0	1
regulation of response to stimulus	0	0	1
pyrimidine nucleoside monophosphate metabolic process	0	0	1
pseudouridine synthesis	0	0	1
glycosyl compound metabolic process	0	0	1
purine-containing compound metabolic process	0	0	1
ATP synthesis coupled electron transport	0	0	1
DNA topological change	0	0	1
localization within membrane	0	0	1
acyl-CoA biosynthetic process	0	0	1
cellular macromolecule catabolic process	0	0	1
inorganic anion transport	0	0	1
chromosome condensation	0	0	1
RNA methylation	0	0	1
response to heat	0	0	1
glutamate metabolic process	0	0	1
nucleotide metabolic process	0	0	1
nucleoside bisphosphate biosynthetic process	0	0	1
small molecule biosynthetic process	0	0	1
DNA conformation change	0	0	1
cotranslational protein targeting to membrane	0	0	1
aromatic compound catabolic process	0	0	1
organic cyclic compound catabolic process	0	0	1
endoplasmic reticulum membrane	0	1	1
nucleus	0	1	1
nuclear DNA-directed RNA polymerase complex	0	1	1
cytosolic small ribosomal subunit	0	1	1
RNA polymerase complex	0	1	1
DNA-directed RNA polymerase complex	0	1	1
plasma membrane	0	1	1
vesicle	0	1	1
intracellular vesicle	0	1	1
prefoldin complex	0	1	1
RNA polymerase III complex	0	1	1
cytoplasmic vesicle	0	1	1
endosome	0	1	1
nuclear pore	0	1	1
MCM complex	0	1	1
proteasome core complex	0	1	1
CCR4-NOT complex	0	1	1
TOR complex	0	1	1
cytosol	0	1	1
cytosolic large ribosomal subunit	0	1	1
intracellular membrane-bounded organelle	0	1	1
membrane-bounded organelle	0	1	1
outer membrane	0	1	1
proteasome core complex, alpha-subunit complex	0	1	1
transferase complex, transferring phosphorus-containing groups	0	1	1
eukaryotic translation initiation factor 3 complex	0	1	1
organelle membrane	0	1	1
spliceosomal complex	0	1	1
intracellular organelle	0	1	1
organelle	0	1	1
large ribosomal subunit	0	1	1
vesicle tethering complex	0	1	1
transferase complex	0	1	1
membrane protein complex	0	0	1
cellular_component	0	0	1
plastid	0	0	1
supramolecular complex	0	0	1
chloroplast	0	0	1
protein-containing complex	0	0	1
nucleolus	0	0	1
non-membrane-bounded organelle	0	0	1
intracellular non-membrane-bounded organelle	0	0	1
supramolecular fiber	0	0	1
polymeric cytoskeletal fiber	0	0	1
supramolecular polymer	0	0	1
vesicle coat	0	0	1
clathrin adaptor complex	0	0	1
intracellular organelle lumen	0	0	1
organelle lumen	0	0	1
membrane-enclosed lumen	0	0	1
microtubule	0	0	1
cellular anatomical entity	0	0	1
AP-type membrane coat adaptor complex	0	0	1
bounding membrane of organelle	0	0	1
DNA packaging complex	0	0	1
Golgi membrane	0	0	1
mitochondrial membrane	0	0	1
proton-transporting V-type ATPase, V1 domain	0	0	1
mitochondrial matrix	0	0	1
catalytic complex	0	0	1
chromosome	0	0	1
mitochondrial protein-containing complex	0	0	1
small-subunit processome	0	0	1
Sm-like protein family complex	0	0	1
RNA polymerase II transcription regulator complex	0	0	1
proton-transporting two-sector ATPase complex, catalytic domain	0	0	1
peptidase complex	0	0	1
preribosome	0	0	1
membrane coat	0	0	1
nucleosome	0	0	1
protein-DNA complex	0	0	1
ribonucleoprotein complex	0	0	1
mitochondrial inner membrane	0	0	1
organelle inner membrane	0	0	1
membrane	0	0	1
cytoplasm	0	0	1
phosphatase complex	0	0	1
protein serine/threonine phosphatase complex	0	0	1
endoplasmic reticulum protein-containing complex	0	0	1
exosome (RNase complex)	0	0	1
spliceosomal snRNP complex	0	0	1
inner mitochondrial membrane protein complex	0	0	1
respiratory chain complex	0	0	1
GARP complex	0	0	1
proteasome complex	0	0	1
exocyst	0	0	1
plasma membrane protein complex	0	0	1
oxidoreductase complex	0	0	1
endoplasmic reticulum	0	0	1
protein acetyltransferase complex	0	0	1
DNA polymerase complex	0	0	1
endopeptidase complex	0	0	1
exoribonuclease complex	0	0	1
mitochondrion	0	0	1
transmembrane transporter complex	0	0	1
protein phosphatase type 2A complex	0	0	1
nuclear protein-containing complex	0	0	1
transcription factor TFIID complex	0	0	1
U4/U6 x U5 tri-snRNP complex	0	0	1
intracellular protein-containing complex	0	0	1
transporter complex	0	0	1
signal recognition particle	0	0	1
spliceosomal tri-snRNP complex	0	0	1
NADH dehydrogenase complex	0	0	1
cytoskeleton	0	0	1
sno(s)RNA-containing ribonucleoprotein complex	0	0	1
vesicle membrane	0	0	1
respirasome	0	0	1
organelle outer membrane	0	0	1
cytoplasmic vesicle membrane	0	0	1
small nuclear ribonucleoprotein complex	0	0	1
ribosomal subunit	0	0	1
small ribosomal subunit	0	0	1
histone acetyltransferase complex	0	0	1
proton-transporting two-sector ATPase complex, proton-transporting domain	0	0	1
acetyltransferase complex	0	0	1
magnesium-dependent protein serine/threonine phosphatase complex	0	0	1
mitochondrial outer membrane	0	0	1
ribosome	0	0	1
respiratory chain complex I	0	0	1
proton-transporting V-type ATPase, V0 domain	0	0	1
Golgi apparatus	0	0	1
COPI vesicle coat	0	0	1
transcription regulator complex	0	0	1
COPII vesicle coat	0	0	1
Arp2/3 protein complex	0	0	1
phosphotransferase activity, for other substituted phosphate groups	1	0	1
adenyl ribonucleotide binding	1	0	1
ATP binding	1	0	1
adenyl nucleotide binding	1	0	1
transferase activity, transferring alkyl or aryl (other than methyl) groups	1	0	1
DNA helicase activity	1	0	1
ABC-type transporter activity	1	0	1
catalytic activity	1	0	1
purine ribonucleoside triphosphate binding	1	0	1
purine ribonucleotide binding	1	0	1
purine nucleotide binding	1	0	1
UDP-glycosyltransferase activity	0	1	1
helicase activity	1	0	1
hexosyltransferase activity	1	0	1
ribonucleotide binding	1	0	1
anion binding	1	0	1
organic cyclic compound binding	1	0	1
nucleoside phosphate binding	1	0	1
nucleotide binding	1	0	1
carbohydrate derivative binding	0	1	1
ATPase, acting on RNA	0	1	1
RNA helicase activity	0	1	1
heterocyclic compound binding	0	1	1
glycosyltransferase activity	0	1	1
transferase activity	0	1	1
zinc ion binding	0	1	1
acetate-CoA ligase (ADP-forming) activity	0	1	1
glucosyltransferase activity	0	1	1
small molecule binding	0	1	1
ATP-dependent protein folding chaperone	0	1	1
transferase activity, transferring phosphorus-containing groups	0	1	1
protein folding chaperone	0	1	1
nucleobase-containing compound kinase activity	0	1	1
exopeptidase activity	0	1	1
protein tyrosine phosphatase activity	0	1	1
acetylglucosaminyltransferase activity	0	1	1
ion binding	0	1	1
DNA binding	0	1	1
peroxiredoxin activity	0	1	1
antioxidant activity	0	1	1
transition metal ion binding	0	1	1
molecular_function	0	1	1
GTPase binding	0	1	1
small GTPase binding	0	1	1
protein kinase regulator activity	0	1	1
kinase regulator activity	0	1	1
nuclear export signal receptor activity	0	1	1
intramolecular transferase activity, phosphotransferases	0	1	1
ATP-dependent activity	0	1	1
catalytic activity, acting on RNA	0	1	1
oxidoreductase activity, acting on peroxide as acceptor	0	1	1
nucleocytoplasmic carrier activity	0	1	1
mannosyltransferase activity	0	1	1
metalloexopeptidase activity	0	1	1
acid-thiol ligase activity	0	1	1
catalytic activity, acting on a nucleic acid	0	1	1
ligase activity, forming carbon-sulfur bonds	0	1	1
protein carrier activity	0	1	1
aminopeptidase activity	0	1	1
ligase activity	0	1	1
serine-type endopeptidase activity	0	1	1
single-stranded DNA binding	0	1	1
intramolecular oxidoreductase activity, interconverting aldoses and ketoses	0	1	1
phosphotransferase activity, phosphate group as acceptor	0	1	1
molecular carrier activity	0	1	1
hydrolase activity, acting on carbon-nitrogen (but not peptide) bonds, in linear amides	0	1	1
serine hydrolase activity	0	1	1
transferase activity, transferring sulphur-containing groups	0	1	1
serine-type peptidase activity	0	1	1
magnesium ion binding	0	1	1
binding	0	1	1
ubiquitin-protein transferase activity	0	1	1
hydrolase activity, acting on carbon-nitrogen (but not peptide) bonds	0	1	1
carboxy-lyase activity	0	1	1
carboxylic ester hydrolase activity	0	1	1
phosphofructokinase activity	0	1	1
DNA strand exchange activity	0	1	1
malate dehydrogenase activity	0	1	1
tRNA dihydrouridine synthase activity	0	1	1
diphosphotransferase activity	0	1	1
oxidoreductase activity, acting on a sulfur group of donors, NAD(P) as acceptor	0	1	1
SNAP receptor activity	0	1	1
CoA hydrolase activity	0	1	1
deoxyribonuclease activity	0	1	1
thiolester hydrolase activity	0	1	1
cyclin-dependent protein serine/threonine kinase regulator activity	0	1	1
sulfurtransferase activity	0	1	1
protein-disulfide reductase activity	0	1	1
carbon-nitrogen ligase activity, with glutamine as amido-N-donor	0	1	1
tRNA pseudouridine synthase activity	0	1	1
kinase activity	0	1	1
flavin adenine dinucleotide binding	0	1	1
ATPase-coupled transmembrane transporter activity	0	1	1
catalytic activity, acting on DNA	0	1	1
aminoacyl-tRNA ligase activity	0	1	1
ligase activity, forming carbon-oxygen bonds	0	1	1
DNA-directed 5'-3' RNA polymerase activity	0	1	1
RNA methyltransferase activity	0	1	1
5'-3' RNA polymerase activity	0	1	1
RNA polymerase activity	0	1	1
propionyl-CoA carboxylase activity	0	1	1
acyl-CoA binding	0	1	1
enzyme inhibitor activity	0	1	1
oxidoreductase activity, acting on the CH-NH group of donors, NAD or NADP as acceptor	0	1	1
MAP kinase activity	0	1	1
oxidoreductase activity, acting on the aldehyde or oxo group of donors, NAD or NADP as acceptor	0	1	1
racemase and epimerase activity, acting on carbohydrates and derivatives	0	1	1
ribosomal large subunit binding	0	1	1
beta-galactosidase activity	0	1	1
aspartic-type endopeptidase activity	0	1	1
alcohol dehydrogenase (NAD+) activity	0	1	1
molecular adaptor activity	0	1	1
protein-macromolecule adaptor activity	0	1	1
disulfide oxidoreductase activity	0	1	1
O-acyltransferase activity	0	1	1
catalytic activity, acting on a rRNA	0	1	1
fatty-acyl-CoA binding	0	1	1
rRNA methyltransferase activity	0	1	1
butanol dehydrogenase activity	0	1	1
aspartic-type peptidase activity	0	1	1
alcohol dehydrogenase [NAD(P)+] activity	0	1	1
fatty acid derivative binding	0	1	1
metalloaminopeptidase activity	0	1	1
intramolecular transferase activity	0	1	1
translation factor activity, RNA binding	0	1	1
translation regulator activity, nucleic acid binding	0	1	1
translation regulator activity	0	1	1
deacetylase activity	0	1	1
protein phosphatase regulator activity	0	1	1
G protein-coupled receptor activity	0	1	1
nucleoside monophosphate kinase activity	0	1	1
transmembrane signaling receptor activity	0	1	1
molecular transducer activity	0	1	1
phosphogluconate dehydrogenase (decarboxylating) activity	0	1	1
CoA carboxylase activity	0	1	1
signaling receptor activity	0	1	1
DNA polymerase activity	0	1	1
racemase and epimerase activity	0	1	1
clathrin binding	0	1	1
oxidoreductase activity, acting on the CH-NH group of donors	0	1	1
GTPase activator activity	0	1	1
oxidoreductase activity, acting on the CH-CH group of donors	0	1	1
hydrolase activity, hydrolyzing O-glycosyl compounds	0	1	1
ubiquitin-like protein transferase activity	0	1	1
mannosidase activity	0	1	1
DNA-binding transcription factor activity	0	1	1
ligase activity, forming carbon-carbon bonds	0	1	1
alpha-mannosidase activity	0	1	1
galactosidase activity	0	1	1
translation elongation factor activity	0	1	1
acid-amino acid ligase activity	0	1	1
translation initiation factor binding	0	1	1
phospholipid transporter activity	0	1	1
exonuclease activity, active with either ribo- or deoxyribonucleic acids and producing 5'-phosphomonoesters	0	1	1
hydrolase activity, acting on ester bonds	0	1	1
metallopeptidase activity	0	1	1
catalytic activity, acting on a tRNA	0	1	1
endopeptidase activity	0	1	1
inorganic anion transmembrane transporter activity	0	1	1
thiamine pyrophosphate binding	0	1	1
carbohydrate binding	0	1	1
phosphatase regulator activity	0	1	1
ubiquitin-like modifier activating enzyme activity	0	1	1
hydrolase activity	0	1	1
phosphoprotein phosphatase activity	0	1	1
translation initiation factor activity	0	1	1
enzyme regulator activity	0	1	1
ATP hydrolysis activity	0	1	1
cytoskeletal motor activity	0	1	1
ATPase, acting on DNA	0	1	1
molecular function regulator	0	1	1
NADP binding	0	1	1
carbon-carbon lyase activity	0	1	1
oxidoreductase activity, acting on the aldehyde or oxo group of donors	0	1	1
sulfur compound binding	0	1	1
intramolecular oxidoreductase activity	0	1	1
phosphoric ester hydrolase activity	0	1	1
phosphotransferase activity, alcohol group as acceptor	0	1	1
nucleic acid binding	0	1	1
carbohydrate kinase activity	0	1	1
isomerase activity	0	1	1
ligase activity, forming carbon-nitrogen bonds	0	1	1
myosin phosphatase activity	0	1	1
GTPase regulator activity	0	1	1
nucleoside-triphosphatase regulator activity	0	1	1
thiol-dependent deubiquitinase	0	1	1
ubiquitin-like protein-specific protease activity	0	1	1
deubiquitinase activity	0	1	1
omega peptidase activity	0	1	1
peptidase activity	0	1	1
enzyme activator activity	0	1	1
oxidoreductase activity, acting on the CH-OH group of donors, NAD or NADP as acceptor	0	1	1
hydrolase activity, acting on glycosyl bonds	0	1	1
nuclease activity	0	1	1
nucleotidyltransferase activity	0	1	1
phosphatase activity	0	1	1
protein kinase activity	0	1	1
oxidoreductase activity	0	1	1
hydrolase activity, acting on acid anhydrides	0	1	1
hydrolase activity, acting on acid anhydrides, in phosphorus-containing anhydrides	0	1	1
tRNA methyltransferase activity	0	1	1
enzyme binding	0	1	1
N-methyltransferase activity	0	1	1
oxidoreductase activity, acting on the CH-CH group of donors, quinone or related compound as acceptor	0	1	1
phosphatidylinositol binding	0	1	1
succinate dehydrogenase (ubiquinone) activity	0	1	1
primary active transmembrane transporter activity	0	1	1
aminoacyl-tRNA editing activity	0	1	1
anion transmembrane transporter activity	0	1	1
fumarate reductase (menaquinone)	0	1	1
guanyl-nucleotide exchange factor activity	0	1	1
cation transmembrane transporter activity	0	0	1
inorganic cation transmembrane transporter activity	0	0	1
ion transmembrane transporter activity	0	0	1
unfolded protein binding	0	0	1
inorganic molecular entity transmembrane transporter activity	0	0	1
protein binding	0	0	1
calcium ion binding	0	0	1
transporter activity	0	0	1
transmembrane transporter activity	0	0	1
electron transfer activity	0	0	1
proton transmembrane transporter activity	0	0	1
ATPase-coupled ion transmembrane transporter activity	0	0	1
ATPase activity, coupled to transmembrane movement of ions, rotational mechanism	0	0	1
proton-transporting ATPase activity, rotational mechanism	0	0	1
ATPase-coupled cation transmembrane transporter activity	0	0	1
pyrophosphate hydrolysis-driven proton transmembrane transporter activity	0	0	1
guanyl nucleotide binding	0	0	1
guanyl ribonucleotide binding	0	0	1
GTP binding	0	0	1
protein dimerization activity	0	0	1
active ion transmembrane transporter activity	0	0	1
metal cluster binding	0	0	1
iron-sulfur cluster binding	0	0	1
ubiquitin-like protein ligase activity	0	0	1
heat shock protein binding	0	0	1
S-acyltransferase activity	0	0	1
oxidoreductase activity, acting on NAD(P)H	0	0	1
ATP-dependent chromatin remodeler activity	0	0	1
acyltransferase activity	0	0	1
GTPase activity	0	0	1
cytoskeletal protein binding	0	0	1
vitamin binding	0	0	1
4 iron, 4 sulfur cluster binding	0	0	1
6-phosphofructokinase activity	0	0	1
hydroxymethyl-, formyl- and related transferase activity	0	0	1
NADH dehydrogenase (ubiquinone) activity	0	0	1
oxidoreduction-driven active transmembrane transporter activity	0	0	1
ion channel activity	0	0	1
NADH dehydrogenase (quinone) activity	0	0	1
oxidoreductase activity, acting on NAD(P)H, quinone or similar compound as acceptor	0	0	1
NAD(P)H dehydrogenase (quinone) activity	0	0	1
NADH dehydrogenase activity	0	0	1
passive transmembrane transporter activity	0	0	1
channel activity	0	0	1
hydro-lyase activity	0	0	1
carbon-oxygen lyase activity	0	0	1
transaminase activity	0	0	1
transferase activity, transferring nitrogenous groups	0	0	1
cysteine-type peptidase activity	0	0	1
2 iron, 2 sulfur cluster binding	0	0	1
protein-cysteine S-acyltransferase activity	0	0	1
ribonuclease activity	0	0	1
protein-cysteine S-palmitoyltransferase activity	0	0	1
palmitoyltransferase activity	0	0	1
metal ion transmembrane transporter activity	0	0	1
ubiquitin protein ligase activity	0	0	1
metalloendopeptidase activity	0	0	1
acyltransferase activity, transferring groups other than amino-acyl groups	0	0	1
tRNA binding	0	0	1
pyridoxal phosphate binding	0	0	1
vitamin B6 binding	0	0	1
tubulin binding	0	0	1
acetyltransferase activity	0	0	1
structural constituent of chromatin	0	0	1
structural molecule activity	0	0	1
protein heterodimerization activity	0	0	1
protein serine/threonine kinase activity	0	0	1
transferase activity, transferring one-carbon groups	0	0	1
metal ion binding	0	0	1
cation binding	0	0	1
nucleoside-triphosphatase activity	0	0	1
pyrophosphatase activity	0	0	1
RNA binding	0	0	1
NAD+ binding	0	0	1
FMN binding	0	0	1
deaminase activity	0	0	1
hydrolase activity, acting on carbon-nitrogen (but not peptide) bonds, in cyclic amidines	0	0	1
exoribonuclease activity	0	0	1
DNA-directed DNA polymerase activity	0	0	1
arginine N-methyltransferase activity	0	0	1
kinase binding	0	0	1
peptide binding	0	0	1
NAD binding	0	0	1
snoRNA binding	0	0	1
proteasome-activating activity	0	0	1
lipid binding	0	0	1
carbohydrate derivative transmembrane transporter activity	0	0	1
endopeptidase inhibitor activity	0	0	1
N-acyltransferase activity	0	0	1
protein prenyltransferase activity	0	0	1
endopeptidase regulator activity	0	0	1
protein tyrosine/serine/threonine phosphatase activity	0	0	1
voltage-gated ion channel activity	0	0	1
carbon-nitrogen lyase activity	0	0	1
mismatched DNA binding	0	0	1
uridylyltransferase activity	0	0	1
rRNA binding	0	0	1
tRNA (guanine) methyltransferase activity	0	0	1
cis-trans isomerase activity	0	0	1
protein-arginine N-methyltransferase activity	0	0	1
transcription coregulator activity	0	0	1
microtubule motor activity	0	0	1
symporter activity	0	0	1
peptide N-acetyltransferase activity	0	0	1
tetrapyrrole binding	0	0	1
small molecule sensor activity	0	0	1
endoribonuclease activity	0	0	1
ribonucleoprotein complex binding	0	0	1
antiporter activity	0	0	1
transcription regulator activity	0	0	1
pyrimidine nucleotide-sugar transmembrane transporter activity	0	0	1
methyltransferase activity	0	0	1
peptide-lysine-N-acetyltransferase activity	0	0	1
calcium-dependent phospholipid binding	0	0	1
DNA damage sensor activity	0	0	1
oxidoreductase activity, acting on CH-OH group of donors	0	0	1
protein disulfide isomerase activity	0	0	1
intramolecular oxidoreductase activity, transposing S-S bonds	0	0	1
signal sequence binding	0	0	1
lyase activity	0	0	1
active transmembrane transporter activity	0	0	1
secondary active transmembrane transporter activity	0	0	1
peptidase regulator activity	0	0	1
pseudouridine synthase activity	0	0	1
protein serine/threonine phosphatase activity	0	0	1
endoribonuclease activity, producing 5'-phosphomonoesters	0	0	1
3 iron, 4 sulfur cluster binding	0	0	1
DNA topoisomerase activity	0	0	1
protein methyltransferase activity	0	0	1
lipid transporter activity	0	0	1
endonuclease activity, active with either ribo- or deoxyribonucleic acids and producing 5'-phosphomonoesters	0	0	1
intramembrane lipid transporter activity	0	0	1
protein-containing complex binding	0	0	1
7S RNA binding	0	0	1
protein deacetylase activity	0	0	1
phospholipid binding	0	0	1
cobalamin binding	0	0	1
ATP-dependent DNA damage sensor activity	0	0	1
iron ion binding	0	0	1
ribosome binding	0	0	1
actin binding	0	0	1
histone acetyltransferase activity	0	0	1
peptidyl-prolyl cis-trans isomerase activity	0	0	1
peptidase inhibitor activity	0	0	1
prenyltransferase activity	0	0	1
oxidoreductase activity, acting on a sulfur group of donors, disulfide as acceptor	0	0	1
double-stranded DNA binding	0	0	1
3'-5'-exoribonuclease activity	0	0	1
histone deacetylase activity	0	0	1
S-adenosylmethionine-dependent methyltransferase activity	0	0	1
catalytic activity, acting on a protein	0	0	1
mannosyl-oligosaccharide mannosidase activity	0	0	1
mannosyl-oligosaccharide 1,2-alpha-mannosidase activity	0	0	1
gated channel activity	0	0	1
structural constituent of ribosome	0	0	1
protein kinase binding	0	0	1
exoribonuclease activity, producing 5'-phosphomonoesters	0	0	1
damaged DNA binding	0	0	1
oxidoreductase activity, acting on a sulfur group of donors	0	0	1
nucleobase-containing compound transmembrane transporter activity	0	0	1
N-acetyltransferase activity	0	0	1
diphosphate-fructose-6-phosphate 1-phosphotransferase activity	0	0	1
Hsp70 protein binding	0	0	1
voltage-gated channel activity	0	0	1
microtubule binding	0	0	1
inorganic phosphate transmembrane transporter activity	0	0	1
exonuclease activity	0	0	1
nucleotide-sugar transmembrane transporter activity	0	0	1
endonuclease activity	0	0	1
ammonia-lyase activity	0	0	1
phosphoenolpyruvate carboxykinase activity	0	0	1
ATP-dependent peptidase activity	0	0	1
3'-5' exonuclease activity	0	0	1
amide binding	0	0	1
succinate dehydrogenase activity	0	0	1
pentosyltransferase activity	0	0	1
ER retention sequence binding	0	0	1
cation channel activity	0	0	1
