## Supplemental Data 2 for "Universal signatures of transposable element compartmentalization across eukaryotic genomes": GO_presence_summaries_Microsporidia_DNA.tsv

carbohydrate derivative metabolic process	1	0	1
generation of precursor metabolites and energy	0	1	1
phosphate-containing compound metabolic process	1	0	1
process utilizing autophagic mechanism	0	1	1
autophagy	0	1	1
organophosphate metabolic process	1	0	1
phosphorus metabolic process	1	0	1
cellular process	1	0	1
nucleoside diphosphate phosphorylation	0	1	1
nucleotide phosphorylation	0	1	1
ATP metabolic process	0	1	1
nucleobase-containing compound biosynthetic process	0	1	1
aromatic compound biosynthetic process	0	1	1
heterocycle biosynthetic process	0	1	1
nucleotide biosynthetic process	0	1	1
nucleoside phosphate biosynthetic process	0	1	1
nucleoside diphosphate metabolic process	0	1	1
organic cyclic compound biosynthetic process	0	1	1
RNA modification	0	1	1
protein phosphorylation	0	1	1
cellular nitrogen compound biosynthetic process	0	1	1
phosphorylation	0	1	1
transcription initiation from RNA polymerase II promoter	0	1	1
monocarboxylic acid metabolic process	0	1	1
nucleotide metabolic process	0	1	1
macromolecule modification	0	1	1
biological_process	0	1	1
nucleoside phosphate metabolic process	0	1	1
methylation	0	1	1
carboxylic acid metabolic process	0	1	1
oxoacid metabolic process	0	1	1
organic acid metabolic process	0	1	1
small molecule metabolic process	0	1	1
cellular metabolic process	0	1	1
nucleic acid-templated transcription	0	1	1
transcription, DNA-templated	0	1	1
macromolecule biosynthetic process	0	1	1
purine ribonucleotide metabolic process	0	1	1
purine-containing compound metabolic process	0	1	1
purine nucleotide metabolic process	0	1	1
organic substance metabolic process	0	1	1
RNA biosynthetic process	0	1	1
nucleobase-containing small molecule metabolic process	0	1	1
metabolic process	0	1	1
RNA metabolic process	0	1	1
ribonucleotide metabolic process	0	1	1
ribose phosphate metabolic process	0	1	1
cellular macromolecule biosynthetic process	0	1	1
cellular biosynthetic process	0	1	1
regulation of translational elongation	0	1	1
hexose metabolic process	0	1	1
glucose metabolic process	0	1	1
macromolecule methylation	0	1	1
monosaccharide metabolic process	0	1	1
ribonucleoprotein complex assembly	0	1	1
ribonucleoprotein complex subunit organization	0	1	1
carbohydrate transport	0	1	1
cellular component assembly	0	1	1
carbohydrate derivative biosynthetic process	0	1	1
cellular nitrogen compound metabolic process	0	1	1
ncRNA metabolic process	0	1	1
DNA-templated transcription, initiation	0	1	1
heterocycle metabolic process	0	1	1
nucleobase-containing compound metabolic process	0	1	1
cellular aromatic compound metabolic process	0	1	1
organic cyclic compound metabolic process	0	1	1
tRNA metabolic process	0	1	1
protein targeting	0	1	1
cellular carbohydrate metabolic process	0	1	1
biosynthetic process	0	1	1
carbohydrate metabolic process	0	1	1
protein modification process	0	1	1
cellular protein modification process	0	1	1
nitrogen compound metabolic process	0	1	1
tRNA processing	0	1	1
tRNA aminoacylation for protein translation	0	1	1
amino acid activation	0	1	1
tRNA aminoacylation	0	1	1
ncRNA processing	0	1	1
mismatch repair	0	1	1
purine nucleoside diphosphate metabolic process	0	1	1
DNA replication initiation	0	1	1
ATP generation from ADP	0	1	1
ADP metabolic process	0	1	1
purine ribonucleoside diphosphate metabolic process	0	1	1
carbohydrate catabolic process	0	1	1
regulation of biological quality	0	1	1
glycolytic process	0	1	1
ribonucleoside diphosphate metabolic process	0	1	1
cellular protein metabolic process	0	1	1
DNA replication	0	1	1
regulation of cellular amide metabolic process	0	1	1
nuclear DNA replication	0	1	1
cell cycle DNA replication	0	1	1
pyruvate metabolic process	0	1	1
regulation of translation	0	1	1
regulation of DNA-dependent DNA replication initiation	0	1	1
posttranscriptional regulation of gene expression	0	1	1
regulation of DNA-dependent DNA replication	0	1	1
macromolecule metabolic process	0	1	1
organic substance biosynthetic process	0	1	1
cellular macromolecule metabolic process	0	1	1
primary metabolic process	0	1	1
regulation of protein metabolic process	0	1	1
regulation of DNA metabolic process	0	1	1
regulation of DNA replication	0	1	1
protein-containing complex assembly	0	1	1
tRNA modification	0	1	1
pseudouridine synthesis	0	1	1
regulation of cellular protein metabolic process	0	1	1
DNA-dependent DNA replication	0	1	1
cellular protein-containing complex assembly	0	1	1
organonitrogen compound biosynthetic process	0	1	1
protein-containing complex subunit organization	0	1	1
peptidyl-amino acid modification	0	1	1
organonitrogen compound metabolic process	0	1	1
microtubule-based process	0	1	1
endoplasmic reticulum to Golgi vesicle-mediated transport	0	1	1
nucleic acid metabolic process	0	1	1
RNA catabolic process	0	1	1
cellular component organization	0	1	1
translation	0	1	1
organic cyclic compound catabolic process	0	1	1
nucleobase-containing compound catabolic process	0	1	1
aromatic compound catabolic process	0	1	1
cellular nitrogen compound catabolic process	0	1	1
heterocycle catabolic process	0	1	1
Golgi vesicle transport	0	1	1
peptide biosynthetic process	0	1	1
catabolic process	0	1	1
protein modification by small protein conjugation or removal	0	1	1
establishment of localization	0	1	1
transport	0	1	1
localization	0	1	1
cellular amino acid metabolic process	0	1	1
rRNA processing	0	1	1
organophosphate biosynthetic process	0	1	1
rRNA metabolic process	0	1	1
vesicle-mediated transport	0	1	1
cellular localization	0	1	1
intracellular transport	0	1	1
establishment of localization in cell	0	1	1
protein metabolic process	0	1	1
cellular catabolic process	0	1	1
organic substance transport	0	1	1
amide biosynthetic process	0	1	1
cellular component organization or biogenesis	0	1	1
peptide metabolic process	0	1	1
RNA processing	0	1	1
protein localization	0	1	1
establishment of protein localization	0	1	1
cellular amide metabolic process	0	1	1
macromolecule localization	0	1	1
protein transport	0	1	1
proteolysis	0	0	1
regulation of RNA metabolic process	0	0	1
cellular lipid metabolic process	0	0	1
regulation of nucleic acid-templated transcription	0	0	1
regulation of transcription, DNA-templated	0	0	1
regulation of RNA biosynthetic process	0	0	1
mRNA metabolic process	0	0	1
proteolysis involved in cellular protein catabolic process	0	0	1
lipid metabolic process	0	0	1
macromolecule catabolic process	0	0	1
regulation of biological process	0	0	1
negative regulation of biological process	0	0	1
phospholipid metabolic process	0	0	1
lipid biosynthetic process	0	0	1
modification-dependent protein catabolic process	0	0	1
ubiquitin-dependent protein catabolic process	0	0	1
modification-dependent macromolecule catabolic process	0	0	1
cellular macromolecule catabolic process	0	0	1
regulation of gene expression	0	0	1
regulation of macromolecule metabolic process	0	0	1
regulation of metabolic process	0	0	1
organic substance catabolic process	0	0	1
regulation of cellular process	0	0	1
biological regulation	0	0	1
cellular response to stimulus	0	0	1
response to stress	0	0	1
DNA repair	0	0	1
phosphatidylinositol metabolic process	0	0	1
chromosome organization	0	0	1
liposaccharide metabolic process	0	0	1
negative regulation of gene expression	0	0	1
protein maturation	0	0	1
glycerolipid biosynthetic process	0	0	1
regulation of biosynthetic process	0	0	1
nuclear-transcribed mRNA catabolic process	0	0	1
glycerophospholipid metabolic process	0	0	1
RNA phosphodiester bond hydrolysis	0	0	1
cell cycle process	0	0	1
DNA strand elongation	0	0	1
acyl-CoA metabolic process	0	0	1
GPI anchor metabolic process	0	0	1
establishment of protein localization to organelle	0	0	1
sulfur compound metabolic process	0	0	1
protein localization to endoplasmic reticulum	0	0	1
thioester metabolic process	0	0	1
reproductive process	0	0	1
intracellular signal transduction	0	0	1
nuclear transport	0	0	1
purine nucleoside bisphosphate metabolic process	0	0	1
establishment of protein localization to endoplasmic reticulum	0	0	1
membrane lipid biosynthetic process	0	0	1
isoprenoid metabolic process	0	0	1
mRNA catabolic process	0	0	1
glycerophospholipid biosynthetic process	0	0	1
mitotic cell cycle process	0	0	1
protein lipidation	0	0	1
DNA conformation change	0	0	1
cellular component biogenesis	0	0	1
ribonucleoside bisphosphate metabolic process	0	0	1
protein deubiquitination	0	0	1
regulation of primary metabolic process	0	0	1
iron-sulfur cluster assembly	0	0	1
histone modification	0	0	1
cellular response to stress	0	0	1
covalent chromatin modification	0	0	1
protein localization to organelle	0	0	1
signal transduction	0	0	1
regulation of cellular biosynthetic process	0	0	1
regulation of cellular metabolic process	0	0	1
double-strand break repair	0	0	1
negative regulation of metabolic process	0	0	1
meiotic cell cycle process	0	0	1
nucleic acid phosphodiester bond hydrolysis	0	0	1
DNA recombination	0	0	1
isoprenoid biosynthetic process	0	0	1
negative regulation of macromolecule metabolic process	0	0	1
cellular response to DNA damage stimulus	0	0	1
GPI anchor biosynthetic process	0	0	1
cellular protein localization	0	0	1
cellular macromolecule localization	0	0	1
protein modification by small protein removal	0	0	1
transmembrane transport	0	0	1
ribonucleoprotein complex biogenesis	0	0	1
protein processing	0	0	1
positive regulation of cellular process	0	0	1
regulation of transcription by RNA polymerase II	0	0	1
proteasome-mediated ubiquitin-dependent protein catabolic process	0	0	1
membrane lipid metabolic process	0	0	1
DNA strand elongation involved in DNA replication	0	0	1
mRNA processing	0	0	1
chromatin organization	0	0	1
nucleotide-sugar metabolic process	0	0	1
organelle organization	0	0	1
regulation of nucleobase-containing compound metabolic process	0	0	1
negative regulation of cellular process	0	0	1
small molecule biosynthetic process	0	0	1
protein targeting to ER	0	0	1
positive regulation of biological process	0	0	1
chromosome segregation	0	0	1
lipid transport	0	0	1
glycerolipid metabolic process	0	0	1
phospholipid biosynthetic process	0	0	1
microtubule-based movement	0	0	1
cell division	0	0	1
glycolipid metabolic process	0	0	1
cell cycle	0	0	1
glycolipid biosynthetic process	0	0	1
DNA metabolic process	0	0	1
negative regulation of cellular metabolic process	0	0	1
intracellular protein transport	0	0	1
proteasomal protein catabolic process	0	0	1
movement of cell or subcellular component	0	0	1
negative regulation of nitrogen compound metabolic process	0	0	1
RNA 3'-end processing	0	0	1
phosphatidylinositol biosynthetic process	0	0	1
ribosome biogenesis	0	0	1
nucleotide-excision repair	0	0	1
nitrogen compound transport	0	0	1
protein catabolic process	0	0	1
response to stimulus	0	0	1
nucleocytoplasmic transport	0	0	1
regulation of nitrogen compound metabolic process	0	0	1
organonitrogen compound catabolic process	0	0	1
small GTPase mediated signal transduction	0	0	1
nucleoside bisphosphate metabolic process	0	0	1
metallo-sulfur cluster assembly	0	0	1
regulation of macromolecule biosynthetic process	0	0	1
regulation of cellular macromolecule biosynthetic process	0	0	1
RNA polymerase II transcription regulator complex	0	1	1
transcription regulator complex	0	1	1
nucleolus	0	1	1
nuclear protein-containing complex	0	1	1
proton-transporting two-sector ATPase complex, catalytic domain	0	1	1
intracellular non-membrane-bounded organelle	0	1	1
non-membrane-bounded organelle	0	1	1
nuclear pore	0	1	1
mitochondrion	0	1	1
supramolecular polymer	0	1	1
transcription factor TFIID complex	0	1	1
small ribosomal subunit	0	1	1
supramolecular fiber	0	1	1
polymeric cytoskeletal fiber	0	1	1
microtubule	0	1	1
RNA polymerase complex	0	1	1
DNA-directed RNA polymerase complex	0	1	1
endoplasmic reticulum membrane	0	1	1
MCM complex	0	1	1
nuclear replication fork	0	1	1
DNA replication preinitiation complex	0	1	1
replication fork	0	1	1
pre-replicative complex	0	1	1
nuclear pre-replicative complex	0	1	1
supramolecular complex	0	1	1
organelle membrane	0	1	1
ribosome	0	1	1
ribosomal subunit	0	1	1
protein-DNA complex	0	1	1
transferase complex, transferring phosphorus-containing groups	0	1	1
ribonucleoprotein complex	0	1	1
nucleus	0	0	1
intracellular membrane-bounded organelle	0	0	1
membrane-bounded organelle	0	0	1
intracellular organelle	0	0	1
organelle	0	0	1
cellular anatomical entity	0	0	1
cellular_component	0	0	1
peptidase complex	0	0	1
membrane	0	0	1
histone acetyltransferase complex	0	0	1
large ribosomal subunit	0	0	1
endoplasmic reticulum protein-containing complex	0	0	1
proteasome core complex	0	0	1
intracellular protein-containing complex	0	0	1
acetyltransferase complex	0	0	1
preribosome	0	0	1
DNA packaging complex	0	0	1
nucleosome	0	0	1
membrane protein complex	0	0	1
endoplasmic reticulum	0	0	1
protein acetyltransferase complex	0	0	1
membrane coat	0	0	1
transferase complex	0	0	1
extracellular space	0	0	1
cytoplasm	0	0	1
chromosome	0	0	1
endopeptidase complex	0	0	1
vesicle tethering complex	0	0	1
protein-containing complex	0	0	1
vesicle coat	0	0	1
proteasome complex	0	0	1
small-subunit processome	0	0	1
proteasome regulatory particle, base subcomplex	0	0	1
nuclear DNA-directed RNA polymerase complex	0	0	1
chaperonin-containing T-complex	0	0	1
catalytic complex	0	0	1
Golgi membrane	0	0	1
bounding membrane of organelle	0	0	1
chaperone complex	0	0	1
oxidoreductase activity, acting on CH-OH group of donors	0	1	1
isomerase activity	0	1	1
phosphotransferase activity, alcohol group as acceptor	0	1	1
nucleobase-containing compound kinase activity	0	1	1
intramolecular transferase activity	0	1	1
kinase activity	0	1	1
protein kinase activity	0	1	1
double-stranded DNA binding	0	1	1
transferase activity	0	1	1
protein serine/threonine kinase activity	0	1	1
metallopeptidase activity	0	1	1
acyltransferase activity	0	1	1
transferase activity, transferring phosphorus-containing groups	0	1	1
DNA-directed 5'-3' RNA polymerase activity	0	1	1
5'-3' RNA polymerase activity	0	1	1
RNA polymerase activity	0	1	1
catalytic activity	0	1	1
ATPase, acting on DNA	0	1	1
binding	0	1	1
RNA binding	0	1	1
protein-cysteine S-palmitoyltransferase activity	0	1	1
phosphatase regulator activity	0	1	1
ATP-dependent chromatin remodeler activity	0	1	1
protein-cysteine S-acyltransferase activity	0	1	1
palmitoyltransferase activity	0	1	1
endonuclease activity, active with either ribo- or deoxyribonucleic acids and producing 5'-phosphomonoesters	0	1	1
S-acyltransferase activity	0	1	1
heterocyclic compound binding	0	1	1
organic cyclic compound binding	0	1	1
molecular_function	0	1	1
translation initiation factor activity	0	1	1
catalytic activity, acting on a protein	0	1	1
N-acetyltransferase activity	0	1	1
pseudouridine synthase activity	0	1	1
mismatched DNA binding	0	1	1
transporter activity	0	1	1
catalytic activity, acting on RNA	0	1	1
ATP binding	0	1	1
adenyl ribonucleotide binding	0	1	1
adenyl nucleotide binding	0	1	1
catalytic activity, acting on a nucleic acid	0	1	1
metalloendopeptidase activity	0	1	1
magnesium ion binding	0	1	1
acetyltransferase activity	0	1	1
transferase activity, transferring one-carbon groups	0	1	1
acyltransferase activity, transferring groups other than amino-acyl groups	0	1	1
methyltransferase activity	0	1	1
translation regulator activity	0	1	1
translation regulator activity, nucleic acid binding	0	1	1
translation factor activity, RNA binding	0	1	1
aminoacyl-tRNA ligase activity	0	1	1
ligase activity, forming carbon-oxygen bonds	0	1	1
N-acyltransferase activity	0	1	1
4 iron, 4 sulfur cluster binding	0	1	1
sequence-specific DNA binding	0	1	1
transferase activity, transferring alkyl or aryl (other than methyl) groups	0	1	1
oxidoreductase activity	0	1	1
ATPase activity, coupled to transmembrane movement of ions, rotational mechanism	0	1	1
pyrophosphate hydrolysis-driven proton transmembrane transporter activity	0	1	1
ATPase-coupled ion transmembrane transporter activity	0	1	1
DNA helicase activity	0	1	1
proton-transporting ATPase activity, rotational mechanism	0	1	1
small molecule sensor activity	0	1	1
ATP-dependent DNA damage sensor activity	0	1	1
ATPase-coupled cation transmembrane transporter activity	0	1	1
DNA damage sensor activity	0	1	1
exonuclease activity	0	1	1
rRNA binding	0	1	1
transmembrane transporter activity	0	1	1
RNA methyltransferase activity	0	1	1
proton transmembrane transporter activity	0	1	1
ribonuclease activity	0	1	1
iron-sulfur cluster binding	0	1	1
metal cluster binding	0	1	1
catalytic activity, acting on DNA	0	1	1
ATP hydrolysis activity	0	1	1
purine nucleotide binding	0	1	1
purine ribonucleotide binding	0	1	1
purine ribonucleoside triphosphate binding	0	1	1
ribonucleotide binding	0	1	1
nucleotide binding	0	1	1
nucleoside phosphate binding	0	1	1
nucleic acid binding	0	1	1
endopeptidase activity	0	1	1
structural constituent of ribosome	0	1	1
active ion transmembrane transporter activity	0	1	1
S-adenosylmethionine-dependent methyltransferase activity	0	1	1
structural molecule activity	0	1	1
nucleoside-triphosphatase activity	0	1	1
inorganic cation transmembrane transporter activity	0	1	1
inorganic molecular entity transmembrane transporter activity	0	1	1
helicase activity	0	1	1
carbohydrate derivative binding	0	1	1
anion binding	0	1	1
small molecule binding	0	1	1
ion binding	0	1	1
nuclease activity	0	1	1
ligase activity	0	1	1
pyrophosphatase activity	0	1	1
hydrolase activity, acting on acid anhydrides, in phosphorus-containing anhydrides	0	1	1
hydrolase activity, acting on acid anhydrides	0	1	1
endonuclease activity	0	1	1
zinc ion binding	0	0	1
transcription regulator activity	0	0	1
protein dimerization activity	0	0	1
transition metal ion binding	0	0	1
hydrolase activity	0	0	1
protein heterodimerization activity	0	0	1
DNA-binding transcription factor activity	0	0	1
guanyl ribonucleotide binding	0	0	1
guanyl nucleotide binding	0	0	1
GTP binding	0	0	1
hydrolase activity, acting on ester bonds	0	0	1
ATP-dependent activity	0	0	1
metal ion binding	0	0	1
cation binding	0	0	1
thiol-dependent deubiquitinase	0	0	1
nucleoside-triphosphatase regulator activity	0	0	1
ubiquitin-like modifier activating enzyme activity	0	0	1
cytoskeletal protein binding	0	0	1
ubiquitin-like protein transferase activity	0	0	1
phosphoric ester hydrolase activity	0	0	1
microtubule motor activity	0	0	1
secondary active transmembrane transporter activity	0	0	1
GTPase regulator activity	0	0	1
primary active transmembrane transporter activity	0	0	1
molecular function regulator	0	0	1
protein-containing complex binding	0	0	1
ubiquitin protein ligase activity	0	0	1
RNA-directed DNA polymerase activity	0	0	1
microtubule binding	0	0	1
protein folding chaperone	0	0	1
tRNA binding	0	0	1
ubiquitin-protein transferase activity	0	0	1
peptidase regulator activity	0	0	1
GTPase activator activity	0	0	1
transcription coregulator activity	0	0	1
ion transmembrane transporter activity	0	0	1
hydrolase activity, acting on glycosyl bonds	0	0	1
ABC-type transporter activity	0	0	1
unfolded protein binding	0	0	1
ATPase-coupled transmembrane transporter activity	0	0	1
ribonucleoprotein complex binding	0	0	1
tubulin binding	0	0	1
enzyme binding	0	0	1
lyase activity	0	0	1
DNA binding	0	0	1
translation elongation factor activity	0	0	1
ubiquitin-like protein-specific protease activity	0	0	1
peptidase inhibitor activity	0	0	1
endopeptidase regulator activity	0	0	1
ligase activity, forming carbon-nitrogen bonds	0	0	1
protein serine/threonine phosphatase activity	0	0	1
aminopeptidase activity	0	0	1
serine-type endopeptidase inhibitor activity	0	0	1
ubiquitin-like protein ligase activity	0	0	1
enzyme activator activity	0	0	1
myosin phosphatase activity	0	0	1
protein binding	0	0	1
cytoskeletal motor activity	0	0	1
hydrolase activity, acting on carbon-nitrogen (but not peptide) bonds	0	0	1
proteasome-activating activity	0	0	1
DNA polymerase activity	0	0	1
active transmembrane transporter activity	0	0	1
phosphoprotein phosphatase activity	0	0	1
enzyme regulator activity	0	0	1
cysteine-type peptidase activity	0	0	1
glycosyltransferase activity	0	0	1
exopeptidase activity	0	0	1
structural constituent of chromatin	0	0	1
deubiquitinase activity	0	0	1
DNA-binding transcription factor activity, RNA polymerase II-specific	0	0	1
catalytic activity, acting on a tRNA	0	0	1
ligase activity, forming carbon-sulfur bonds	0	0	1
cation transmembrane transporter activity	0	0	1
GTPase activity	0	0	1
exonuclease activity, active with either ribo- or deoxyribonucleic acids and producing 5'-phosphomonoesters	0	0	1
endopeptidase inhibitor activity	0	0	1
endoribonuclease activity	0	0	1
ATP-dependent protein folding chaperone	0	0	1
phosphatase activity	0	0	1
enzyme inhibitor activity	0	0	1
antiporter activity	0	0	1
nucleotidyltransferase activity	0	0	1
damaged DNA binding	0	0	1
peptidase activity	0	0	1
hexosyltransferase activity	0	0	1
carboxylic ester hydrolase activity	0	0	1
omega peptidase activity	0	0	1
